# Heat alters fruit morphology and severely limits reproduction but not growth in a widespread urban weed

**DOI:** 10.64898/2026.03.10.710864

**Authors:** Asia Hightower, Claire Henley, Claudia Colligan, Emily B Josephs

**Author notes:** **Corresponding author information** Asia Hightower.

## Abstract

- Rationale: Plants in urban environments often experience heat stress and responses to heat stress often include vegetative and reproductive traits like rosette width and fruit morphology. However, our understanding of natural variation in vegetative and reproductive traits in urban environments is severely limited.
- Methods: We grew an urban weed, *Capsella bursa-pastoris*, in common garden environments that simulate an urban heat gradient to determine how heat affected growth, survival and reproduction. Additionally, we used geometric morphometric techniques alongside deterministic techniques to quantify variation in *C. bursa-pastoris* fruit shape and investigated the predictive relationship between fruit shape and seed production.
- Key results: We found that temperatures above 30C act as an environmental constraint on both *C. bursa-pastoris* fruit shape and reproduction, resulting in malformed fruits and no seed production. However, leaf number and plant survival were unaffected by high urban heat.
- Main conclusions: While plants may grow and survive in the high urban heat, heat could still limit population persistence.
