## Supplemental Table 1 for "Heat alters fruit morphology and severely limits reproduction but not growth in a widespread urban weed"

file_name	genotype	temp_condition	rep	number_seeds	seed_weight_g	see_weight_mg	lateral_shoots	date_collected	location	set_number	plant	paper_genotype	seed_per_fruit	seed_weight_fruit
2.16_15_16_set5_rep1	2.16	16	1	516	0.0607	60.7	4	11/4/25	NYC	5	bg	NY_63	17.2	2.0233333333333334
2.16_15_16_set5_rep2	2.16	16	2	630	0.0506	50.6	10	11/4/25	NYC	5	au	NY_63	21	1.6866666666666668
2.16_15_16_set5_rep3	2.16	16	3	495	0.1611	161.1	3	11/4/25	NYC	5	bi	NY_63	16.5	5.37
2.16_15_16_set5_rep2	2.16	16	2	569	0.0879	87.9	4	7/11/25	NYC	5	bh	NY_63	18.966666666666665	2.93
2.16_8_20_set5_rep3	2.16	20	3	273	0.068	68	6	11/3/25	NYC	5	bd	NY_63	9.1	2.2666666666666666
2.16_8_20_set5_rep1	2.16	20	1	534	0.1762	176.2	5	11/3/25	NYC	5	be	NY_63	17.8	5.873333333333333
2.16_8_20_set5_rep2	2.16	20	2	423	0.087	87	4	11/3/25	NYC	5	bf	NY_63	14.1	2.9
2.16_8_20_set4_rep1	2.16	20	4	626	0.06	60	8	4/17/25	NYC	1	am	NY_63	20.866666666666667	2
2.16_8_20_set4_rep2	2.16	20	2	520	0.072	70	6	4/17/25	NYC	4	ak	NY_63	17.333333333333332	2.3333333333333335
2.16_8_20_set4_rep3	2.16	20	4	538	0.05	50	6	4/17/25	NYC	3	al	NY_63	17.933333333333334	1.6666666666666667
2.16_17_30_set5_rep2	2.16	30	2	0	0	0	1	11/4/25	NYC	5		NY_63	0	0
2.16_17_30_set5_rep1	2.16	30	1	0	0	0	3	11/4/25	NYC	5	bj	NY_63	0	0
7.99_15_16_set5_rep2	7.99	16	2	540	0.0287	28.7	9	11/4/25	NYC	5	az	NY_56	18	0.9566666666666667
7.99_15_16_set5_rep1	7.99	16	1	546	0.0323	32.3	6	11/4/25	NYC	5	bw	NY_56	18.2	1.0766666666666667
7.99_15_16_set5_rep3	7.99	16	3	543	0.2242	224.2	6	11/4/25	NYC	5	ba	NY_56	18.1	7.473333333333333
7.99_15_16_set5_rep3	7.99	16	3	600	0.0451	45.1	10	7/11/25	NYC	5	by	NY_56	20	1.5033333333333334
7.99_15_16_set5_rep2	7.99	16	2	570	0.0111	11.1	10	7/11/25	NYC	5	bx	NY_56	19	0.37
7.99_8_20_set5_rep2	7.99	20	2	855	0.1202	120.2	5	11/3/25	NYC	5	bu	NY_56	28.5	4.006666666666667
7.99_8_20_set5_rep3	7.99	20	3	486	0.0122	12.2	4	11/3/25	NYC	5	bv	NY_56	16.2	0.4066666666666666
7.99_8_20_set5_rep1	7.99	20	1	540	0.132	132	5	11/3/25	NYC	5	bt	NY_56	18	4.4
7.99_8_20_set1_rep2	7.99	20	1	850	0.09	90	5	4/17/25	NYC	2		NY_56	28.333333333333332	3
7.99_8_20_set1_rep3	7.99	20	1	896	0.09	90	4	4/17/25	NYC	3		NY_56	29.866666666666667	3
7.99_17_30_set5_rep1	7.99	30	1	0	0	0	6	11/3/25	NYC	5	cb	NY_56	0	0
7.99_17_30_set5_rep3	7.99	30	1	0	0	0	2	11/4/25	NYC	5	ca	NY_56	0	0
7.99_17_30_set5_rep2	7.99	30	2	0	0	0	1	11/4/25	NYC	5	bz	NY_56	0	0
14.2_15_16_set5_rep3	14.2	16	3	501	0.0546	54.6	6	11/4/25	NYC	5	ch	NY_09	16.7	1.82
14.2_15_16_set5_rep1	14.2	16	1	444	0.0629	62.9	7	11/4/25	NYC	5	as	NY_09	14.8	2.0966666666666667
14.2_15_16_set5_rep2	14.2	16	2	690	0.1897	189.7	10	11/4/25	NYC	5	cg	NY_09	23	6.323333333333333
14.2_15_16_set5_rep1	14.2	16	1	701	0.0127	12.7	7	7/11/25	NYC	5	cf	NY_09	23.366666666666667	0.4233333333333333
14.2_15_16_set5_rep3	14.2	16	3	482	0.0483	48.3	8	7/11/25	NYC	5	at	NY_09	16.066666666666666	1.6099999999999999
14.2_8_20_set5_rep1	14.2	20	1	597	0.1202	120.2	5	11/3/25	NYC	5	cc	NY_09	19.9	4.006666666666667
14.2_8_20_set5_rep2	14.2	20	2	537	0.1355	135.5	6	11/3/25	NYC	5	cd	NY_09	17.9	4.516666666666667
14.2_8_20_set5_rep3	14.2	20	3	570	0.0887	88.7	5	11/3/25	NYC	5	ce	NY_09	19	2.9566666666666666
14.2_8_20_set3_rep2	14.2	20	3	614	0.03	30	7	4/17/25	NYC	2	af	NY_09	20.466666666666665	1
14.2_8_20_set3_rep3	14.2	20	3	684	0.04	40	6	4/17/25	NYC	3	aa	NY_09	22.8	1.3333333333333333
14.2_17_30_set5_rep1	14.2	30	1	35	0.0189	18.9	10	11/4/25	NYC	5	ci	NY_09	1.1666666666666667	0.63
14.2_17_30_set5_rep3	14.2	30	3	0	0	0	5	11/4/25	NYC	5	ck	NY_09	0	0
14.2_17_30_set2_rep1	14.2	30	1	0	0	0	5	4/17/25	NYC	2		NY_09	0	0
14.2_17_30_set3_rep1	14.2	30	1	0	0	0	4	4/17/25	NYC	3	bb	NY_09	0	0
14.2_17_30_set3_rep2	14.2	30	2	0	0	0	5	4/17/25	NYC	3	bc	NY_09	0	0
14.2_17_30_set3_rep3	14.2	30	3	0	0	0	3	4/17/25	NYC	3		NY_09	0	0
14.2_17_30_set5_rep2	14.2	30	2	0	0	0	3	11/3/25	NYC	5	cj	NY_09	0	0
20.295_15_16_set5_rep1	20.295	16	1	564	0.0344	34.4	8	11/4/25	NYC	5	cp	NY_30	18.8	1.1466666666666667
20.295_15_16_set5_rep2	20.295	16	2	765	0.2329	232.9	1	11/4/25	NYC	5	av	NY_30	25.5	7.763333333333334
20.295_15_16_set5_rep3	20.295	16	3	159	0.0165	16.5	7	11/4/25	NYC	5	aw	NY_30	5.3	0.55
20.295_15_16_set5_rep2	20.295	16	2	513	0.0272	27.2	13	7/11/25	NYC	5	cq	NY_30	17.1	0.9066666666666666
20.295_15_16_set5_rep2	20.295	16	2	431	0.0497	49.7	6	7/11/25	NYC	5		NY_30	14.366666666666667	1.6566666666666667
20.295_15_16_set2_rep1	20.295	16	2	547	0	0	7	4/17/25	NYC	1	cr	NY_30	18.233333333333334	0
20.295_15_16_set3_rep3	20.295	16	3	504	0.06	60	5	4/17/25	NYC	3	ai	NY_30	16.8	2
20.295_8_20_set5_rep2	20.295	20	2	678	0.0084	8.4	10	11/3/25	NYC	5	cn	NY_30	22.6	0.28
20.295_8_20_set5_rep3	20.295	20	3	408	0.1482	148.2	7	11/3/25	NYC	5	co	NY_30	13.6	4.9399999999999995
20.295_8_20_set5_rep1	20.295	20	1	522	0.069	69	4	11/3/25	NYC	5	cm	NY_30	17.4	2.3
20.295_8_20_set2_rep1	20.295	20	2	528	0.18	180	8	4/17/25	NYC	1	ac	NY_30	17.6	6
20.295_8_20_set3_rep2	20.295	20	3	696	0.06	60	9	4/17/25	NYC	2	ab	NY_30	23.2	2
20.295_8_20_set3_rep3	20.295	20	3	562	0.02	20	10	4/17/25	NYC	3	cu	NY_30	18.733333333333334	0.6666666666666666
20.295_8_20_set4_rep1	20.295	20	4	723	0.06	60	7	4/17/25	NYC	1		NY_30	24.1	2
20.295_8_20_set4_rep2	20.295	20	4	631	0.06	60	6	4/17/25	NYC	2		NY_30	21.033333333333335	2
20.295_8_20_set4_rep3	20.295	20	4	724	0.08	80	8	4/17/25	NYC	3	aj	NY_30	24.133333333333333	2.6666666666666665
20.295_17_30_set5_rep2	20.295	30	2	15	0.0053	5.3	8	11/4/25	NYC	5	ct	NY_30	0.5	0.17666666666666667
20.295_17_30_et5_rep1	20.295	30	1	0	0	0	6	11/4/25	NYC	5	cs	NY_30	0	0
20.295_17_30_set5_rep3	20.295	30	3	0	0	0	4	11/4/25	NYC	5	cl	NY_30	0	0
20.295_17_30_set3_rep3	20.295	30	3	0	0	0	5	4/17/25	NYC	3		NY_30	0	0
6C_15_16_set5_rep1	Magnolia6	16	1	699	0.1782	178.2	7	11/4/25	LAN	5	ax	MI_30	23.3	5.9399999999999995
6C_15_16_set5_rep3	Magnolia6	16	3	582	0.2081	208.1	8	11/4/25	LAN	5	ay	MI_30	19.4	6.9366666666666665
6C_15_16_set5_rep2	Magnolia6	16	2	531	0.0716	71.6	5	11/4/25	LAN	5	bo	MI_30	17.7	2.3866666666666663
6C_15_16_set5_rep3	Magnolia6	16	3	429	0.0508	50.8	6	7/11/25	LAN	5	bp	MI_30	14.3	1.6933333333333331
6C_15_16_set5_rep1	Magnolia6	16	1	568	0.0841	84.1	7	7/11/25	LAN	5	bn	MI_30	18.933333333333334	2.8033333333333332
6C_8_20_set5_rep3	Magnolia6	20	3	615	0.1391	139.1	5	11/3/25	LAN	5	bm	MI_30	20.5	4.636666666666667
6C_8_20_set5_rep1	Magnolia6	20	1	660	0.023	23	4	11/3/25	LAN	5	bk	MI_30	22	0.7666666666666667
6C_8_20_set5_rep2	Magnolia6	20	2	519	0.0687	68.7	6	11/3/25	LAN	5	bl	MI_30	17.3	2.29
6C_8_20_set2_rep3	Magnolia6	20	2	422	0.05	50	6	4/17/25	LAN	3	ad	MI_30	14.066666666666666	1.6666666666666667
6C_8_20_set3_rep2	Magnolia6	20	3	468	0.04	40	6	4/17/25	LAN	2	ah	MI_30	15.6	1.3333333333333333
6C_8_20_set3_rep3	Magnolia6	20	3	424	0.03	30	7	4/17/25	LAN	3	ag	MI_30	14.133333333333333	1
6C_8_20_set4_rep1	Magnolia6	20	4	638	0.06	60	8	4/17/25	LAN	1	aq	MI_30	21.266666666666666	2
6C_8_20_set4_rep2	Magnolia6	20	4	529	0.08	80	6	4/17/25	LAN	2		MI_30	17.633333333333333	2.6666666666666665
6C_8_20_set4_rep3	Magnolia6	20	4	533	0.04	40	7	4/17/25	LAN	3	ar	MI_30	17.766666666666666	1.3333333333333333
6C_17_30_set5_rep1	Magnolia6	30	1	0	0	0	3	11/3/25	LAN	5	bq	MI_30	0	0
6C_17_30_set5_rep3	Magnolia6	30	3	0	0	0	6	11/4/25	LAN	5	bs	MI_30	0	0
6C_17_30_set5_rep2	Magnolia6	30	2	0	0	0	10	11/4/25	LAN	5	br	MI_30	0	0
6C_17_30_set2_rep2	Magnolia6	30	2	0	0	0	6	4/17/25	LAN	2	an	MI_30	0	0
6C_17_30_set2_rep3	Magnolia6	30	2	0	0	0	7	4/17/25	LAN	3	ae	MI_30	0	0
6C_17_30_set3_rep2	Magnolia6	30	3	0	0	0	10	4/17/25	LAN	2	ao	MI_30	0	0
6C_17_30_set3_rep3	Magnolia6	30	3	0	0	0	3	4/17/25	LAN	3	ap	MI_30	0	0
